# A palette of fluorophores that are differentially accumulated by wild-type and mutant strains of *Escherichia coli*: surrogate ligands for bacterial membrane transporters

**DOI:** 10.1101/2020.06.15.152629

**Authors:** Jesus Enrique Salcedo-Sora, Srijan Jindal, Steve O’Hagan, Douglas B. Kell

## Abstract

Our previous work had demonstrated that two commonly used fluorescent dyes that were accumulated by wild-type *E. coli* MG1655 were accumulated differentially in single-gene knockout strains, and also that they might be used as surrogates in flow cytometric transporter assays. We summarise the desirable properties of such stains, and here survey 143 candidate dyes. We triage them eventually (on the basis of signal, accumulation levels, and cost) to a palette of 39 commercially available and affordable fluorophores that are accumulated significantly by wild-type cells of the ‘Keio’ strain BW25113, as measured flow cytometrically. Cheminformatic analyses indicate both their similarities and their (much more considerable) structural differences. We describe the effects of pH and of the efflux pump inhibitor chlorpromazine on the accumulation. Even the ‘wild-type’ MG1655 and BW25113 strains can differ significantly in their ability to take up such dyes. We illustrate the highly differential uptake of our dyes into strains with particular lesions in, or overexpressed levels of, three particular transporters or transporter components (*yhjV, yihN*, and *tolC*). The relatively small collection of dyes described offers a rapid, inexpensive, convenient and valuable approach to the assessment of microbial physiology and transporter function.
