## Supplementary material for "A palette of fluorophores that are differentially accumulated by wild-type and mutant strains of *Escherichia coli*: surrogate ligands for bacterial membrane transporters": Table 1

### Sheet: Sheet1
Code	Fluor	SMILES	Channel	Mean	Concentration	Median	SD	CI95	Signal strength
F1	2-(N-(7-Nitrobenz-2-oxa-1,3-diazol-4-yl)Amino)-2-Deoxyglucose	C1=C(C2=NON=C2C(=C1)[N+](=O)[O-])NC3C(C(C(OC3O)CO)O)O	BL3	10609	2.5	11615	3311	[9256 - 11962]	4.16458
F2	2',7'-Dichlorofluorescein	C1=CC=C2C(=C1)C(=O)OC23C4=CC(=C(C=C4OC5=CC(=C(C=C35)Cl)O)O)Cl	BL3	16332	3	16550	4821	[14361 - 18302]	5.93421
F222	3,6-Bis(4-chlorophenyl)-2,5-dihydropyrrolo[3,4-c]pyrrole-1,4-dione	C1=CC(=CC=C1C2=C3C(=C(N2)O)C(=NC3=O)C4=CC=C(C=C4)Cl)Cl	RL1	12552	3	12303	1956	[11695 - 13410]	2.92337
F221	3,6-Diphenyl-2,5-dihydropyrrolo[3,4-c]pyrrole-1,4-dione	C1=CC=C(C=C1)C2=C3C(=C(N2)O)C(=NC3=O)C4=CC=CC=C4	RL1	10731	3	9415	3065	[9388 - 12074]	2.23714
F175	4-(4-(Dimethylamino)styryl-N-methylpyridinium (ASP+)	C[N+]1=CC=C(C=C1)C=CC2=CC=C(C=C2)N(C)C	RL1	26815	0.333333	9288	42128	[17216 - 36413]	2.20708
F192	5-Carboxyfluorescein	C1=CC2=C(C=C1C(=O)O)C(=O)OC23C4=C(C=C(C=C4)O)OC5=C3C=CC(=C5)O	BL3	14787	1	18608	11353	[11787 - 17788]	6.67193
F4	7-Aminoactinomycin D	CC1C(C(=O)NC(C(=O)N2CCCC2C(=O)N(CC(=O)N(C(C(=O)O1)C(C)C)C)C)C(C)C)NC(=O)C3=CC(=C(C4=C3N=C5C(=C(C(=O)C(=C5O4)C)N)C(=O)NC6C(OC(=O)C(N(C(=O)CN(C(=O)C7CCCN7C(=O)C(NC6=O)C(C)C)C)C)C(C)C)C)C)N	VL4	11609	2.5	12250	2399	[10629 - 12589]	2.47225
F6	9-aminoacridine	C1=CC=C2C(=C1)C(=C3C=CC=CC3=N2)N	VL1	1458	5	1597	426	[1349 - 1566]	2.83407
F7	Acridine orange	CN(C)C1=CC2=C(C=C1)C=C3C=CC(=CC3=N2)N(C)C	BL3	7508	10	7467	3265	[6675 - 8341]	2.6773
F10	Alizarin	C1=CC=C2C(=C1)C(=O)C3=C(C2=O)C(=C(C=C3)O)O	BL3	7380	3	6862	3767	[6419 - 8341]	2.46038
F12	Amaranth	C1=CC=C2C(=C1)C(=CC=C2S(=O)(=O)[O-])N=NC3=C4C=CC(=CC4=CC(=C3O)S(=O)(=O)[O-])S(=O)(=O)[O-].[Na+].[Na+].[Na+]	BL3	6330	5	6303	2604	[5665 - 6994]	2.25995
F136	ATTO 430LS carboxy	NA	BL3	5203	5	6191	1436	[4616 - 5790]	2.21979
F132	ATTO 488 carboxy	[NH2+]=C1C=CC2=C(C3=C(C(N(C)CCCC(O)=O)=O)C=CC=C3)C4=CC=C(N)C(S(=O)(O)=O)=C4OC2=C1S(=O)(O)=O	BL3	19619	1.25	19556	5804	[18138 - 21100]	7.01183
F137	ATTO 490LS carboxy	NA	BL5	10272	3	8232	7447	[8046 - 12498]	9.6563
F134	ATTO 633 carboxy	C/[N+](C)=C1C=CC2=C(C3=C(C(N(C)CCCC(O)=O)=O)C=CC=C3)C4=CC5=C(N(CC)CCC5)C=C4C(C)(C)C2=C\1	RL2	20712	3	18035	11004	[17423 - 24001]	11.1362
F135	ATTO 647 carboxy	CC1(C)C2=CC3=[N+](CCCC(O)=O)C(C)(C)CC(C)C3=CC2=CC4=CC5=C(N(CC)C(C)(C)C=C5CS(=O)([O-])=O)C=C14	RL1	46880	10	38512	67804	[29579 - 64181]	9.15112
F133	ATTO Rho14 carboxy	O=C(N(C)CCCC(O)=O)C(C(Cl)=C(Cl)C(Cl)=C1Cl)=C1C2=C3C(OC4=CC(N(CC)C(C)(C)C=C5C)=C5C=C42)=CC6=[N+](CC)C(C)(C)C=C(C)C6=C3	RL1	30855	10	12507	37080	[19772 - 41938]	2.97184
F15	Azure A	C[N+](=C1C=CC2=NC3=C(C=C(C=C3)N)SC2=C1)C.[Cl-]	RL1	10631	3	9994	3830	[9654 - 11608]	2.3746
F16	Azure B	CNC1=CC2=C(C=C1)N=C3C=CC(=[N+](C)C)C=C3S2.[Cl-]	RL1	11507	10	10951	3462	[10623 - 12390]	2.60211
F139	Azure C	[Cl-].CNC1CCC2NC3CCC(N)CC3[S+]C2C1	RL1	16418	2.5	13675	14301	[12639 - 20197]	3.24938
F27	Calcein	C1=CC=C2C(=C1)C(=O)OC23C4=CC(=C(C=C4OC5=CC(=C(C=C35)CN(CC(=O)O)CC(=O)O)O)O)CN(CC(=O)O)CC(=O)O	BL3	16131	10	16616	4493	[14984 - 17277]	5.95769
F198	Celestine blue	CCN(CC)C1=CC2=C(C=C1)NC3=C(O2)C(=O)C(=O)C=C3C(=O)[NH3+].[Cl-]	RL1	14754	10	12252	7653	[12352 - 17156]	2.91125
F42	CruzFluor 405 succinimidyl ester	NA	BL3	15887	10	16691	4278	[14139 - 17636]	5.98458
F172	Difluoro{2-[(3,5-dimethyl-2H-pyrrol-2-ylidene-N)methyl]-3,5-dimethyl-1H-pyrrolato-N}boron (BODIPY tetra-methyl)	Br(N1C(=CC(=C1C=C2C(=CC(=N2)C)C)C)C)(F)F	VL5	7969	1	9639	5286	[6310 - 9628]	2.30985
F54	DiSC3(5)	CCCN1C2=CC=CC=C2SC1=CC=CC=CC3=[N+](C4=CC=CC=C4S3)CCC.[I-]	RL1	205602	1.25	189686	152318	[166736 - 244468]	45.0721
F129	Doxorubicin	CC1C(C(CC(O1)OC2CC(CC3=C2C(=C4C(=C3O)C(=O)C5=C(C4=O)C(=CC=C5)OC)O)(C(=O)CO)O)N)O	BL3	8589	1	7583	4062	[7552 - 9625]	2.7189
F60	Ethidium bromide	CC[N+]1=C2C=C(C=CC2=C3C=CC(=CC3=C1C4=CC=CC=C4)N)N.[Br-]	BL3	11501	10	11246	3136	[10701 - 12301]	4.03227
F212	Ethyl Red	CCN(CC)C1=CC=C(C=C1)N=NC2=CC=CC=C2C(=O)O	RL1	29928	10	18738	25518	[21920 - 37937]	4.45242
F62	Fluorescein	C1=CC=C2C(=C1)C(=O)OC23C4=C(C=C(C=C4)O)OC5=C3C=CC(=C5)O	BL3	16869	5	17035	3560	[15961 - 17777]	6.10792
F65	H2FDA	CC(=O)OC1=CC2=C(C=C1)C(C3=C(O2)C=C(C=C3)OC(=O)C)C4=CC=CC=C4C(=O)O	BL1	9137	5	8708	4036	[8107 - 10167]	3.53532
F219	Hexidium iodide	CCCCCC[N+]1=C2C=C(C=CC2=C3C=CC(=CC3=C1C4=CC=CC=C4)N)N.[I-]	BL3	12993	10	13090	3819	[9250 - 16735]	4.69344
F77	Methylene blue	CN(C)C1=CC2=C(C=C1)N=C3C=CC(=[N+](C)C)C=C3S2.[Cl-]	RL1	10259	1	9259	4009	[9236 - 11282]	2.20007
F80	Mithramycin A	CC1C(C(CC(O1)OC2CC(OC(C2O)C)OC3=CC4=CC5=C(C(=O)C(C(C5)C(C(=O)C(C(C)O)O)OC)OC6CC(C(C(O6)C)O)OC7CC(C(C(O7)C)O)OC8CC(C(C(O8)C)O)(C)O)C(=C4C(=C3C)O)O)O)O	VL4	11137	5	11616	3723	[10187 - 12087]	2.3442
F158	Morin	C1=CC(=C(C=C1O)O)C2=C(C(=O)C3=C(C=C(C=C3O2)O)O)O	BL3	7223	3	7437	732	[6506 - 7940]	2.66655
F191	Oxazine 170	CCNC1=CC2=C(C3=CC=CC=C31)N=C4C=C(C(=NCC)C=C4O2)C.OCl(=O)(=O)=O	RL1	9014	3	10024	3831	[8002 - 10026]	2.38185
F163	Pyranine	C1=CC2=C3C(=C(C=C2S(=O)(=O)[O-])S(=O)(=O)[O-])C=CC4=C(C=C(C1=C43)O)S(=O)(=O)[O-].[Na+].[Na+].[Na+]	VL4	11124	10	11047	6960	[9285 - 12964]	2.22947
F99	Pyronin Y	CN(C)C1=CC2=C(C=C1)C=C3C=CC(=[N+](C)C)C=C3O2.[Cl-]	BL3	11652	1.25	9030	6434	[10011 - 13294]	3.23772
F211	Rhodamine 800	C1CC2=CC3=C(C4=C2N(C1)CCC4)OC5=C6CCC[N+]7=C6C(=CC5=C3C#N)CCC7.[O-]Cl(=O)(=O)=O	RL2	13444	1.25	8436	13241	[9288 - 17599]	5.20932
F108	Rhodamine B	CCN(CC)C1=CC2=C(C=C1)C(=C3C=CC(=[N+](CC)CC)C=C3O2)C4=CC=CC=C4C(=O)O.[Cl-]	BL3	7012	1.25	6580	3552	[6106 - 7918]	2.35945
F109	Riboflavin	CC1=CC2=C(C=C1C)N(C3=NC(=O)NC(=O)C3=N2)CC(C(C(CO)O)O)O	BL3	7020	1	7254	2762	[6315 - 7724]	2.60093
F112	Sennoside A	C1=CC2=C(C(=C1)OC3C(C(C(C(O3)CO)O)O)O)C(=O)C4=C(C2C5C6=C(C(=CC=C6)OC7C(C(C(C(O7)CO)O)O)O)C(=O)C8=C5C=C(C=C8O)C(=O)O)C=C(C=C4O)C(=O)O	VL4	9506	10	10634	2645	[8715 - 10297]	2.14601
F115	Sulphorhodamine B	CCN(CC)C1=CC2=C(C=C1)C(=C3C=CC(=[N+](CC)CC)C=C3O2)C4=C(C=C(C=C4)S(=O)(=O)O)S(=O)(=O)[O-]	BL3	9440	10	8117	4183	[8373 - 10508]	2.91036
F117	SYBR Green I	CCCN(CCCN(C)C)C1CC(=CC2=[N+](C3=CC=CC=C3S2)C)C4=CC=CC=C4N1C5=CC=CC=C5	BL1	16690	1X	8517	19703	[11663 - 21718]	3.45798
F220	SYTO13	NA	BL1	281386	5	197317	235885	[178007 - 384765]	80.1126
F123	Thiazole orange	CC1=CC=C(C=C1)S(=O)(=O)[O-].CN1C2=CC=CC=C2SC1=CC3=CC=[N+](C4=CC=CC=C34)C	BL1	25740	10	10600	32357	[17484 - 33997]	4.30369
F170	Thionine	C1=CC2=C(C=C1N)SC3=CC(=[NH2+])C=CC3=N2.[Cl-]	RL1	9878	10	10166	5068	[8539 - 11218]	2.41559
F181	Trypan Blue	CC1=C(C=CC(=C1)C2=CC(=C(C=C2)N=NC3=C(C4=C(C=C(C=C4C=C3S(=O)(=O)[O-])S(=O)(=O)[O-])N)O)C)N=NC5=C(C6=C(C=C(C=C6C=C5S(=O)(=O)[O-])S(=O)(=O)[O-])N)O.[Na+].[Na+].[Na+].[Na+]	RL1	19833	5	15151	16464	[15482 - 24184]	3.6001
