## Supplementary material for "A palette of fluorophores that are differentially accumulated by wild-type and mutant strains of *Escherichia coli*: surrogate ligands for bacterial membrane transporters": Table 2

### Sheet: table2
ΔyhjV				ΔyihN				ΔtolC
Fluor	Signal Ratio	SD	CI95	Fluor	Signal Ratio	SD	CI95	Fluor	Signal Ratio	SD	CI95
Thiazole orange	0.29	0.06	[0.26 - 0.31]	DiSC3(5)	0.01	0	[0.01 - 0.01]	Rhodamine 700	0.06	0.01	[0.05 - 0.06]
ATTO Rho14 carboxy	0.37	0.08	[0.34 - 0.41]	Rhodamine 700	0.02	0	[0.02 - 0.02]	DiSC3(5)	0.07	0.01	[0.07 - 0.07]
SYTO13	0.44	0.24	[0.32 - 0.55]	2',7'-Dichlorofluorescein	0.03	0.03	[0.01 - 0.04]	Rhodamine 800	0.12	0.02	[0.11 - 0.13]
SYBR Green I	0.46	0.09	[0.43 - 0.49]	CruzFluor 405 succinimidyl ester	0.03	0.03	[0.01 - 0.05]	Thiazole orange	0.31	0.1	[0.26 - 0.36]
Rhodamine 800	0.55	0.12	[0.49 - 0.61]	Thiazole orange	0.03	0.01	[0.02 - 0.03]	ASP	0.38	0.2	[0.31 - 0.45]
Ethyl Red	0.58	0.09	[0.53 - 0.62]	NBDG	0.04	0.04	[0.02 - 0.06]	ATTO 490LS carboxy	0.47	0.14	[0.4 - 0.54]
Sennoside A	0.6	0.07	[0.57 - 0.64]	ATTO 490LS carboxy	0.05	0.01	[0.04 - 0.05]	ATTO Rho14 carboxy	0.48	0.28	[0.35 - 0.62]
Rhodamine B	0.61	0.19	[0.54 - 0.68]	SYBR Green I	0.05	0.02	[0.04 - 0.06]	SYBR Green I	0.48	0.12	[0.42 - 0.54]
Alizarin	0.63	0.06	[0.61 - 0.65]	ATTO Rho14 carboxy	0.07	0.04	[0.05 - 0.09]	Ethyl Red	0.55	1.26	[-0.07 - 1.16]
Amaranth	0.68	0.13	[0.63 - 0.72]	Ethyl Red	0.08	0.02	[0.07 - 0.09]	Trypan Blue	0.68	0.22	[0.57 - 0.79]
Rhodamine 700	0.69	0.17	[0.63 - 0.75]	ATTO 488 carboxy	0.09	0.02	[0.08 - 0.1]	ATTO 633 carboxy	0.69	0.07	[0.65 - 0.72]
Cresol Red	0.74	0.12	[0.7 - 0.78]	ATTO 647 carboxy	0.09	0.02	[0.08 - 0.11]	2',7'-Dichlorofluorescein	0.72	1.1	[0.18 - 1.26]
DiSC3(5)	0.75	0.2	[0.68 - 0.82]	Rhodamine 800	0.1	0.02	[0.09 - 0.11]	Oxazine 1	0.72	0.07	[0.69 - 0.75]
Oxonol V	0.75	0.15	[0.7 - 0.8]	ATTO 430LS carboxy	0.11	0.1	[0.05 - 0.16]	NBDG	0.75	1.08	[0.22 - 1.27]
Phenol Red	0.75	0.23	[0.67 - 0.83]	7-Aminoactinomycin D	0.12	0.12	[0.05 - 0.19]	7-Aminoactinomycin D	0.88	1.23	[0.28 - 1.49]
Malachite Green	0.76	0.17	[0.7 - 0.82]	Ethidium bromide	0.14	0.03	[0.13 - 0.16]	BODIPY	0.92	0.39	[0.73 - 1.11]
Eosin Y	0.77	0.05	[0.75 - 0.78]	H2FDA	0.16	0.05	[0.14 - 0.19]	ATTO 430LS carboxy	0.95	1.02	[0.45 - 1.45]
Sulphorhodamine B	0.77	0.22	[0.7 - 0.85]	Doxorubicin	0.17	0.02	[0.16 - 0.18]	CruzFluor 405 succinimidyl ester	1.07	1.12	[0.52 - 1.62]
Brilliant Green	0.79	0.12	[0.75 - 0.84]	Trypan Blue	0.17	0.04	[0.15 - 0.19]	L-Kynurenine	1.08	0.3	[0.94 - 1.22]
Doxorubicin	0.79	0.12	[0.75 - 0.84]	ATTO 633 carboxy	0.18	0.14	[0.1 - 0.26]	Doxorubicin	1.47	0.28	[1.33 - 1.61]
Trypan Blue	0.79	0.12	[0.74 - 0.83]	ASP	0.18	0.05	[0.16 - 0.21]	Pyranine	1.74	1.65	[0.94 - 2.55]
L-Kynurenine	0.8	0.12	[0.75 - 0.84]	Celestine blue	0.19	0.06	[0.16 - 0.23]	Thionine	1.89	0.74	[1.53 - 2.25]
Pyronin Y	0.8	0.17	[0.74 - 0.85]	Oxazine 1	0.19	0.06	[0.16 - 0.23]	Alizarin	1.92	0.1	[1.87 - 1.96]
Celestine blue	0.82	0.05	[0.8 - 0.85]	Calcein	0.2	0.03	[0.18 - 0.22]	Methylene blue	1.97	0.09	[1.93 - 2.01]
ATTO 488 carboxy	0.83	0.18	[0.77 - 0.9]	Cresol Red	0.26	0.07	[0.23 - 0.3]	Celestine blue	13.82	6.56	[10.61 - 17.03]
Thionine	0.84	0.1	[0.81 - 0.88]	Eosin Y	0.3	0.06	[0.27 - 0.34]	Azure C	2.2	0.61	[1.9 - 2.5]
Hoechst 33342	0.85	0.05	[0.83 - 0.87]	Mithramycin A	0.3	0.02	[0.28 - 0.31]	Phenol Red	2.21	0.12	[2.15 - 2.26]
Neutral Red	0.85	0.09	[0.81 - 0.88]	Riboflavin	0.3	0.04	[0.28 - 0.32]	Safranine O	2.27	0.08	[2.23 - 2.31]
Safranine O	0.85	0.14	[0.79 - 0.9]	Acridine orange	0.31	0.05	[0.28 - 0.34]	Sulphorhodamine B	2.29	0.26	[2.17 - 2.42]
Mithramycin A	0.86	0.18	[0.8 - 0.92]	5-Carboxyfluorescein	0.32	0.04	[0.29 - 0.34]	Oxazine 170	2.4	0.59	[2.11 - 2.69]
9-aminoacridine	0.88	0.06	[0.86 - 0.9]	Amaranth	0.32	0.08	[0.27 - 0.36]	5-Carboxyfluorescein	2.44	4.99	[-0.01 - 4.89]
Azure B	0.88	0.11	[0.84 - 0.92]	Pyronin Y	0.33	0.05	[0.3 - 0.36]	Azure B	2.53	0.17	[2.45 - 2.62]
ASP	0.88	0.14	[0.83 - 0.93]	Azure A	0.34	0.02	[0.33 - 0.35]	Azure A	2.61	0.18	[2.52 - 2.7]
ANS	0.9	0.02	[0.89 - 0.91]	Sennoside A	0.37	0.04	[0.35 - 0.39]	Oxonol V	2.63	0.35	[2.45 - 2.8]
ATTO 647 carboxy	0.9	0.17	[0.84 - 0.95]	Phenol Red	0.41	0.03	[0.4 - 0.43]	Cresol Red	2.67	0.27	[2.54 - 2.81]
Berberine	0.9	0.08	[0.87 - 0.93]	Thionine	0.42	0.06	[0.39 - 0.46]	Sennoside A	2.93	0.64	[2.62 - 3.25]
5-Carboxyfluorescein	0.91	0.09	[0.88 - 0.94]	L-Kynurenine	0.43	0.12	[0.37 - 0.5]	Riboflavin	3.21	0.12	[3.15 - 3.27]
ATTO 490LS carboxy	0.91	0.13	[0.85 - 0.97]	Malachite Green	0.43	0.05	[0.4 - 0.46]	Ethidium bromide	3.33	0.88	[2.9 - 3.76]
H2FDA	0.91	0.12	[0.87 - 0.95]	Azure B	0.44	0.16	[0.35 - 0.53]	ATTO 647 carboxy	3.44	0.92	[2.99 - 3.89]
Acridine orange	0.92	0.17	[0.86 - 0.98]	Oxazine 170	0.44	0.04	[0.42 - 0.47]	ATTO 488 carboxy	3.56	0.34	[3.39 - 3.72]
Methylene blue	0.92	0.17	[0.86 - 0.98]	Safranine O	0.45	0.03	[0.43 - 0.46]	Acridine orange	3.8	1	[3.31 - 4.29]
Riboflavin	0.92	0.12	[0.88 - 0.96]	Brilliant Green	0.46	0.07	[0.42 - 0.5]	Mithramycin A	4.05	0.75	[3.68 - 4.42]
Azure A	0.93	0.15	[0.88 - 0.98]	Methylene blue	0.47	0.1	[0.42 - 0.53]	Eosin Y	4.5	0.87	[4.07 - 4.93]
Calcein	0.95	0.13	[0.9 - 0.99]	Azure C	0.48	0.15	[0.4 - 0.57]	Brilliant Green	4.78	0.26	[4.65 - 4.91]
Ethidium bromide	0.95	0.05	[0.93 - 0.96]	Pyranine	0.48	0.02	[0.47 - 0.49]	Malachite Green	4.97	0.45	[4.75 - 5.19]
Fluorescein	0.95	0.1	[0.91 - 0.98]	Oxonol V	0.51	0.09	[0.47 - 0.56]	Amaranth	5.02	0.74	[4.66 - 5.39]
Azure C	0.97	0.04	[0.95 - 0.98]	Neutral Red	0.52	0.1	[0.47 - 0.58]	Neutral Red	5.03	0.2	[4.93 - 5.13]
Oxazine 1	0.98	0.14	[0.93 - 1.03]	9-aminoacridine	0.57	0.03	[0.56 - 0.59]	9-aminoacridine	5.18	0.43	[4.97 - 5.4]
Oxazine 170	0.99	0.15	[0.94 - 1.04]	BODIPY	0.57	0.08	[0.53 - 0.62]	Calcein	5.26	0.2	[5.16 - 5.36]
ATTO 633 carboxy	1	0.17	[0.92 - 1.09]	Sulphorhodamine B	0.6	0.12	[0.53 - 0.67]	Pyronin Y	5.27	1.27	[4.65 - 5.9]
CPDPP	1.01	0.04	[0.99 - 1.03]	ANS	0.66	0.03	[0.64 - 0.67]	Fluorescein	5.62	0.2	[5.52 - 5.72]
Pyranine	1.01	0.15	[0.96 - 1.07]	Fluorescein	0.66	0.06	[0.62 - 0.69]	H2FDA	5.86	0.97	[5.39 - 6.34]
DPDPP	1.04	0.2	[0.94 - 1.14]	Alizarin	0.73	0.14	[0.65 - 0.81]	Hoechst 33342	6.1	0.51	[5.85 - 6.35]
BODIPY	1.19	0.05	[1.17 - 1.21]	Rhodamine B	0.79	0.18	[0.69 - 0.9]	Berberine	6.36	0.61	[6.06 - 6.66]
				Berberine	0.96	0.12	[0.89 - 1.03]	ANS	6.51	0.42	[6.3 - 6.71]
				Hoechst 33342	1.01	0.12	[0.94 - 1.08]	Rhodamine B	6.8	0.49	[6.56 - 7.04]

### Sheet: Table2Spotfire
Fluor	Signal Ratio	SD	CI95	Strain
Thiazole orange	0.29	0.06	[0.26 - 0.31]	DyhjV
ATTO Rho14 carboxy	0.37	0.08	[0.34 - 0.41]	DyhjV
SYTO13	0.44	0.24	[0.32 - 0.55]	DyhjV
SYBR Green I	0.46	0.09	[0.43 - 0.49]	DyhjV
Rhodamine 800	0.55	0.12	[0.49 - 0.61]	DyhjV
Ethyl Red	0.58	0.09	[0.53 - 0.62]	DyhjV
Sennoside A	0.6	0.07	[0.57 - 0.64]	DyhjV
Rhodamine B	0.61	0.19	[0.54 - 0.68]	DyhjV
Alizarin	0.63	0.06	[0.61 - 0.65]	DyhjV
Amaranth	0.68	0.13	[0.63 - 0.72]	DyhjV
Rhodamine 700	0.69	0.17	[0.63 - 0.75]	DyhjV
Cresol Red	0.74	0.12	[0.7 - 0.78]	DyhjV
DiSC3(5)	0.75	0.2	[0.68 - 0.82]	DyhjV
Oxonol V	0.75	0.15	[0.7 - 0.8]	DyhjV
Phenol Red	0.75	0.23	[0.67 - 0.83]	DyhjV
Malachite Green	0.76	0.17	[0.7 - 0.82]	DyhjV
Eosin Y	0.77	0.05	[0.75 - 0.78]	DyhjV
Sulphorhodamine B	0.77	0.22	[0.7 - 0.85]	DyhjV
Brilliant Green	0.79	0.12	[0.75 - 0.84]	DyhjV
Doxorubicin	0.79	0.12	[0.75 - 0.84]	DyhjV
Trypan Blue	0.79	0.12	[0.74 - 0.83]	DyhjV
L-Kynurenine	0.8	0.12	[0.75 - 0.84]	DyhjV
Pyronin Y	0.8	0.17	[0.74 - 0.85]	DyhjV
Celestine blue	0.82	0.05	[0.8 - 0.85]	DyhjV
ATTO 488 carboxy	0.83	0.18	[0.77 - 0.9]	DyhjV
Thionine	0.84	0.1	[0.81 - 0.88]	DyhjV
Hoechst 33342	0.85	0.05	[0.83 - 0.87]	DyhjV
Neutral Red	0.85	0.09	[0.81 - 0.88]	DyhjV
Safranine O	0.85	0.14	[0.79 - 0.9]	DyhjV
Mithramycin A	0.86	0.18	[0.8 - 0.92]	DyhjV
9-aminoacridine	0.88	0.06	[0.86 - 0.9]	DyhjV
Azure B	0.88	0.11	[0.84 - 0.92]	DyhjV
ASP	0.88	0.14	[0.83 - 0.93]	DyhjV
ANS	0.9	0.02	[0.89 - 0.91]	DyhjV
ATTO 647 carboxy	0.9	0.17	[0.84 - 0.95]	DyhjV
Berberine	0.9	0.08	[0.87 - 0.93]	DyhjV
5-Carboxyfluorescein	0.91	0.09	[0.88 - 0.94]	DyhjV
ATTO 490LS carboxy	0.91	0.13	[0.85 - 0.97]	DyhjV
H2FDA	0.91	0.12	[0.87 - 0.95]	DyhjV
Acridine orange	0.92	0.17	[0.86 - 0.98]	DyhjV
Methylene blue	0.92	0.17	[0.86 - 0.98]	DyhjV
Riboflavin	0.92	0.12	[0.88 - 0.96]	DyhjV
Azure A	0.93	0.15	[0.88 - 0.98]	DyhjV
Calcein	0.95	0.13	[0.9 - 0.99]	DyhjV
Ethidium bromide	0.95	0.05	[0.93 - 0.96]	DyhjV
Fluorescein	0.95	0.1	[0.91 - 0.98]	DyhjV
Azure C	0.97	0.04	[0.95 - 0.98]	DyhjV
Oxazine 1	0.98	0.14	[0.93 - 1.03]	DyhjV
Oxazine 170	0.99	0.15	[0.94 - 1.04]	DyhjV
ATTO 633 carboxy	1	0.17	[0.92 - 1.09]	DyhjV
CPDPP	1.01	0.04	[0.99 - 1.03]	DyhjV
Pyranine	1.01	0.15	[0.96 - 1.07]	DyhjV
DPDPP	1.04	0.2	[0.94 - 1.14]	DyhjV
BODIPY	1.19	0.05	[1.17 - 1.21]	DyhjV
DiSC3(5)	0.01	0	[0.01 - 0.01]	DyinN
Rhodamine 700	0.02	0	[0.02 - 0.02]	DyinN
2',7'-Dichlorofluorescein	0.03	0.03	[0.01 - 0.04]	DyinN
CruzFluor 405 succinimidyl ester	0.03	0.03	[0.01 - 0.05]	DyinN
Thiazole orange	0.03	0.01	[0.02 - 0.03]	DyinN
NBDG	0.04	0.04	[0.02 - 0.06]	DyinN
ATTO 490LS carboxy	0.05	0.01	[0.04 - 0.05]	DyinN
SYBR Green I	0.05	0.02	[0.04 - 0.06]	DyinN
ATTO Rho14 carboxy	0.07	0.04	[0.05 - 0.09]	DyinN
Ethyl Red	0.08	0.02	[0.07 - 0.09]	DyinN
ATTO 488 carboxy	0.09	0.02	[0.08 - 0.1]	DyinN
ATTO 647 carboxy	0.09	0.02	[0.08 - 0.11]	DyinN
Rhodamine 800	0.1	0.02	[0.09 - 0.11]	DyinN
ATTO 430LS carboxy	0.11	0.1	[0.05 - 0.16]	DyinN
7-Aminoactinomycin D	0.12	0.12	[0.05 - 0.19]	DyinN
Ethidium bromide	0.14	0.03	[0.13 - 0.16]	DyinN
H2FDA	0.16	0.05	[0.14 - 0.19]	DyinN
Doxorubicin	0.17	0.02	[0.16 - 0.18]	DyinN
Trypan Blue	0.17	0.04	[0.15 - 0.19]	DyinN
ATTO 633 carboxy	0.18	0.14	[0.1 - 0.26]	DyinN
ASP	0.18	0.05	[0.16 - 0.21]	DyinN
Celestine blue	0.19	0.06	[0.16 - 0.23]	DyinN
Oxazine 1	0.19	0.06	[0.16 - 0.23]	DyinN
Calcein	0.2	0.03	[0.18 - 0.22]	DyinN
Cresol Red	0.26	0.07	[0.23 - 0.3]	DyinN
Eosin Y	0.3	0.06	[0.27 - 0.34]	DyinN
Mithramycin A	0.3	0.02	[0.28 - 0.31]	DyinN
Riboflavin	0.3	0.04	[0.28 - 0.32]	DyinN
Acridine orange	0.31	0.05	[0.28 - 0.34]	DyinN
5-Carboxyfluorescein	0.32	0.04	[0.29 - 0.34]	DyinN
Amaranth	0.32	0.08	[0.27 - 0.36]	DyinN
Pyronin Y	0.33	0.05	[0.3 - 0.36]	DyinN
Azure A	0.34	0.02	[0.33 - 0.35]	DyinN
Sennoside A	0.37	0.04	[0.35 - 0.39]	DyinN
Phenol Red	0.41	0.03	[0.4 - 0.43]	DyinN
Thionine	0.42	0.06	[0.39 - 0.46]	DyinN
L-Kynurenine	0.43	0.12	[0.37 - 0.5]	DyinN
Malachite Green	0.43	0.05	[0.4 - 0.46]	DyinN
Azure B	0.44	0.16	[0.35 - 0.53]	DyinN
Oxazine 170	0.44	0.04	[0.42 - 0.47]	DyinN
Safranine O	0.45	0.03	[0.43 - 0.46]	DyinN
Brilliant Green	0.46	0.07	[0.42 - 0.5]	DyinN
Methylene blue	0.47	0.1	[0.42 - 0.53]	DyinN
Azure C	0.48	0.15	[0.4 - 0.57]	DyinN
Pyranine	0.48	0.02	[0.47 - 0.49]	DyinN
Oxonol V	0.51	0.09	[0.47 - 0.56]	DyinN
Neutral Red	0.52	0.1	[0.47 - 0.58]	DyinN
9-aminoacridine	0.57	0.03	[0.56 - 0.59]	DyinN
BODIPY	0.57	0.08	[0.53 - 0.62]	DyinN
Sulphorhodamine B	0.6	0.12	[0.53 - 0.67]	DyinN
ANS	0.66	0.03	[0.64 - 0.67]	DyinN
Fluorescein	0.66	0.06	[0.62 - 0.69]	DyinN
Alizarin	0.73	0.14	[0.65 - 0.81]	DyinN
Rhodamine B	0.79	0.18	[0.69 - 0.9]	DyinN
Berberine	0.96	0.12	[0.89 - 1.03]	DyinN
Hoechst 33342	1.01	0.12	[0.94 - 1.08]	DyinN
Rhodamine 700	0.06	0.01	[0.05 - 0.06]	DtolC
DiSC3(5)	0.07	0.01	[0.07 - 0.07]	DtolC
Rhodamine 800	0.12	0.02	[0.11 - 0.13]	DtolC
Thiazole orange	0.31	0.1	[0.26 - 0.36]	DtolC
ASP	0.38	0.2	[0.31 - 0.45]	DtolC
ATTO 490LS carboxy	0.47	0.14	[0.4 - 0.54]	DtolC
ATTO Rho14 carboxy	0.48	0.28	[0.35 - 0.62]	DtolC
SYBR Green I	0.48	0.12	[0.42 - 0.54]	DtolC
Ethyl Red	0.55	1.26	[-0.07 - 1.16]	DtolC
Trypan Blue	0.68	0.22	[0.57 - 0.79]	DtolC
ATTO 633 carboxy	0.69	0.07	[0.65 - 0.72]	DtolC
2',7'-Dichlorofluorescein	0.72	1.1	[0.18 - 1.26]	DtolC
Oxazine 1	0.72	0.07	[0.69 - 0.75]	DtolC
NBDG	0.75	1.08	[0.22 - 1.27]	DtolC
7-Aminoactinomycin D	0.88	1.23	[0.28 - 1.49]	DtolC
BODIPY	0.92	0.39	[0.73 - 1.11]	DtolC
ATTO 430LS carboxy	0.95	1.02	[0.45 - 1.45]	DtolC
CruzFluor 405 succinimidyl ester	1.07	1.12	[0.52 - 1.62]	DtolC
L-Kynurenine	1.08	0.3	[0.94 - 1.22]	DtolC
Doxorubicin	1.47	0.28	[1.33 - 1.61]	DtolC
Pyranine	1.74	1.65	[0.94 - 2.55]	DtolC
Thionine	1.89	0.74	[1.53 - 2.25]	DtolC
Alizarin	1.92	0.1	[1.87 - 1.96]	DtolC
Methylene blue	1.97	0.09	[1.93 - 2.01]	DtolC
Celestine blue	13.82	6.56	[10.61 - 17.03]	DtolC
Azure C	2.2	0.61	[1.9 - 2.5]	DtolC
Phenol Red	2.21	0.12	[2.15 - 2.26]	DtolC
Safranine O	2.27	0.08	[2.23 - 2.31]	DtolC
Sulphorhodamine B	2.29	0.26	[2.17 - 2.42]	DtolC
Oxazine 170	2.4	0.59	[2.11 - 2.69]	DtolC
5-Carboxyfluorescein	2.44	4.99	[-0.01 - 4.89]	DtolC
Azure B	2.53	0.17	[2.45 - 2.62]	DtolC
Azure A	2.61	0.18	[2.52 - 2.7]	DtolC
Oxonol V	2.63	0.35	[2.45 - 2.8]	DtolC
Cresol Red	2.67	0.27	[2.54 - 2.81]	DtolC
Sennoside A	2.93	0.64	[2.62 - 3.25]	DtolC
Riboflavin	3.21	0.12	[3.15 - 3.27]	DtolC
Ethidium bromide	3.33	0.88	[2.9 - 3.76]	DtolC
ATTO 647 carboxy	3.44	0.92	[2.99 - 3.89]	DtolC
ATTO 488 carboxy	3.56	0.34	[3.39 - 3.72]	DtolC
Acridine orange	3.8	1	[3.31 - 4.29]	DtolC
Mithramycin A	4.05	0.75	[3.68 - 4.42]	DtolC
Eosin Y	4.5	0.87	[4.07 - 4.93]	DtolC
Brilliant Green	4.78	0.26	[4.65 - 4.91]	DtolC
Malachite Green	4.97	0.45	[4.75 - 5.19]	DtolC
Amaranth	5.02	0.74	[4.66 - 5.39]	DtolC
Neutral Red	5.03	0.2	[4.93 - 5.13]	DtolC
9-aminoacridine	5.18	0.43	[4.97 - 5.4]	DtolC
Calcein	5.26	0.2	[5.16 - 5.36]	DtolC
Pyronin Y	5.27	1.27	[4.65 - 5.9]	DtolC
Fluorescein	5.62	0.2	[5.52 - 5.72]	DtolC
H2FDA	5.86	0.97	[5.39 - 6.34]	DtolC
Hoechst 33342	6.1	0.51	[5.85 - 6.35]	DtolC
Berberine	6.36	0.61	[6.06 - 6.66]	DtolC
ANS	6.51	0.42	[6.3 - 6.71]	DtolC
Rhodamine B	6.8	0.49	[6.56 - 7.04]	DtolC
